# Cell motility influences microfluidics capturing in scRNA-seq

**DOI:** 10.1101/2025.02.21.639477

**Authors:** Lara López-Escobar, Ana M. Nascimento, Luisa M. Figueiredo

## Abstract

Microfluidic isolation methods for single-cell RNA sequencing (scRNA-seq) have primarily been designed for immotile cells, with limited consideration for motile cells, such as those with flagella or cilia. By studying the encapsulation efficiency of the flagellated *Trypanosoma brucei* using the 10x Genomics platform, we found that maintaining parasites at room temperature results in a low encapsulation yield. We implemented a rapid cooling method to 0ºC prior to encapsulation, which reduced parasite motility and preventing undesired transcriptomic change. This allowed for a representative scRNA-seq dataset, avoiding the disproportionate loss of the most motile forms. This study highlights the challenges of using motile cells in microfluidic systems and the biases caused by losing specific subpopulations, emphasizing the need for optimized protocols for non-standard mammalian cells.

**PLAIN LANGUAGE SUMMARY:** Single-cell RNA sequencing (scRNA-seq) is a powerful technique used to study individual cells, but most methods have been designed for cells that do not move. This can be a challenge when working with motile cells, like *Trypanosoma brucei*, a flagellated parasite responsible for sleeping sickness. In our study, we found that these parasites are poorly captured in microfluidic systems, such as the 10x Genomics platform, when kept at room temperature. Their movement reduces the efficiency of encapsulation, leading to biased results. To overcome this, we developed a simple cooling method that quickly lowers the temperature to 0°C before processing. This reduces parasite motility, improving capture rates while minimizing unwanted changes in gene expression. By applying this approach, we obtained a representative transcriptomic dataset, ensuring that all parasite forms were included. Our findings highlight the importance of adapting microfluidic techniques for motile cells to avoid losing key subpopulations and ensure accurate biological insights.
