## Supplementary material for "Cell motility influences microfluidics capturing in scRNA-seq": Table S2

List of marker genes from Briggs et al 2021 from stumpy and slender clusters
			p_val	avg_log2FC	pct.1	pct.2	p_val_adj	cluster	gene ID
			0	2,168505194	0,929	0,576	0	Stumpy	Tb927.7.5940
			0	1,179128455	1	1	0	Stumpy	Tb927.5.810
			9,5153E-266	2,039927568	0,817	0,439	8,3335E-262	Stumpy	Tb927.9.7470
			2,9596E-245	3,573177615	0,704	0,369	2,592E-241	Stumpy	COII
			9,9172E-93	1,227155858	0,72	0,469	8,68549E-89	Stumpy	COI
			8,69605E-62	2,240871687	0,561	0,316	7,616E-58	Stumpy	Tb927.6.510
			1,30798E-52	1,13095562	0,135	0,3	1,14553E-48	Stumpy	Tb927.9.680
			2,80031E-47	1,118518223	0,622	0,368	2,45251E-43	Stumpy	Tb927.9.5900
			2,54077E-38	1,171793758	0,552	0,328	2,22521E-34	Stumpy	Tb927.10.6730
			3,0326E-37	1,350487821	0,566	0,39	2,65595E-33	Stumpy	Tb927.8.6750
			7,0151E-33	1,015134671	0,61	0,478	6,14382E-29	Stumpy	Tb927.10.2360
			9,59583E-33	1,098785994	0,175	0,261	8,40403E-29	Stumpy	Tb11.v5.0726
			1,27378E-32	1,188836136	0,192	0,309	1,11558E-28	Stumpy	Tb927.11.11960
			3,71486E-29	1,033465494	0,176	0,261	3,25347E-25	Stumpy	Tb927.1.1120
			2,43518E-28	1,088595959	0,229	0,398	2,13273E-24	Stumpy	Tb927.11.8010
			5,30693E-28	2,422158138	0,454	0,298	4,64781E-24	Stumpy	Tb927.10.10260
			2,98032E-24	1,062158156	0,192	0,262	2,61016E-20	Stumpy	Tb927.10.8050
			2,15884E-23	1,28544653	0,199	0,268	1,89071E-19	Stumpy	Tb927.11.11410
			2,66421E-23	1,003759774	0,215	0,282	2,33332E-19	Stumpy	Tb927.1.3040
			1,12718E-21	1,270403557	0,237	0,321	9,87186E-18	Stumpy	Tb927.10.10830
			1,13841E-19	1,113999832	0,243	0,268	9,97022E-16	Stumpy	Tb927.3.1980
			1,94537E-19	1,026111386	0,27	0,378	1,70375E-15	Stumpy	Tb927.3.3260
			4,31869E-17	1,545333109	0,443	0,235	3,78231E-13	Stumpy	Tb927.8.6170
			3,01408E-16	1,115994988	0,506	0,311	2,63973E-12	Stumpy	Tb927.4.4880
			5,60027E-16	2,026326844	0,433	0,296	4,90472E-12	Stumpy	Tb927.7.6850
			1,75032E-15	1,350089497	0,25	0,297	1,53293E-11	Stumpy	Tb927.11.460
			4,08338E-15	1,390019637	0,275	0,391	3,57622E-11	Stumpy	Tb11.NT.84
			9,15797E-15	1,190765869	0,249	0,319	8,02055E-11	Stumpy	Tb927.10.2310
			1,51758E-14	1,796319412	0,432	0,297	1,32909E-10	Stumpy	Tb927.5.4020
			1,7021E-14	1,223103313	0,252	0,284	1,4907E-10	Stumpy	Tb927.4.240
			2,47506E-14	1,123187831	0,251	0,175	2,16765E-10	Stumpy	Tb927.7.2680
			3,93707E-14	1,773471557	0,256	0,197	3,44808E-10	Stumpy	Tb927.9.18140
			3,27707E-13	1,232708414	0,239	0,25	2,87006E-09	Stumpy	Tb927.11.6280
			3,62408E-13	1,359729044	0,286	0,4	3,17397E-09	Stumpy	Tb927.10.15380
			1,47823E-12	1,185022751	0,253	0,237	1,29463E-08	Stumpy	Tb927.11.6250
			1,0532E-11	1,256649574	0,256	0,273	9,2239E-08	Stumpy	Tb11.v5.0577
			2,89764E-11	1,367131062	0,455	0,381	2,53775E-07	Stumpy	Tb927.1.880
			2,98143E-10	1,030591567	0,266	0,306	2,61114E-06	Stumpy	Tb927.11.14960
			5,54228E-10	1,0319973	0,262	0,285	4,85393E-06	Stumpy	Tb927.11.6760
			1,07747E-09	1,845558042	0,25	0,26	9,43644E-06	Stumpy	Tb927.10.13910
			4,72954E-09	1,014940035	0,279	0,27	4,14213E-05	Stumpy	Tb927.3.1090
			6,37163E-09	1,026863407	0,278	0,245	5,58028E-05	Stumpy	Tb927.7.4200
			7,21363E-09	1,106211023	0,267	0,259	6,31769E-05	Stumpy	Tb927.8.6770
			8,13295E-09	1,150099733	0,26	0,211	7,12283E-05	Stumpy	Tb927.11.300
			1,58025E-08	1,037886669	0,469	0,395	0,000138398	Stumpy	Tb927.5.110
			2,04216E-08	1,074457834	0,303	0,323	0,000178852	Stumpy	Tb927.11.2720
			2,52866E-08	1,157051306	0,278	0,341	0,00022146	Stumpy	Tb927.8.7530
			3,65114E-08	1,099909572	0,269	0,26	0,000319767	Stumpy	Tb927.11.15170
			1,10015E-07	1,042725057	0,308	0,399	0,000963515	Stumpy	Tb927.5.2160
			1,1059E-07	1,001601888	0,313	0,273	0,000968547	Stumpy	Tb927.10.6760
			1,54649E-07	1,005494711	0,304	0,326	0,001354419	Stumpy	Tb927.4.1820
			1,84922E-07	1,174035827	0,275	0,232	0,00161955	Stumpy	Tb927.9.7250
			5,014E-07	1,022661918	0,266	0,22	0,004391258	Stumpy	Tb927.11.5430
			9,26741E-07	1,24667053	0,282	0,316	0,008116396	Stumpy	Tb927.5.1560
			9,85094E-07	1,305269522	0,278	0,293	0,008627457	Stumpy	Tb927.8.1270
			1,4996E-06	1,330183481	0,389	0,232	0,013133488	Stumpy	Tb927.11.15720
			3,10479E-06	1,138943082	0,27	0,226	0,027191791	Stumpy	Tb10.NT.68
			3,95738E-06	1,188275105	0,268	0,241	0,034658733	Stumpy	Tb927.9.11840
			4,4012E-06	1,007832198	0,321	0,325	0,038545732	Stumpy	Tb927.10.4530
			4,68831E-06	1,551364346	0,251	0,254	0,041060238	Stumpy	Tb927.8.5690
			5,18893E-06	1,854642755	0,26	0,23	0,045444665	Stumpy	Tb927.9.7340
			5,6619E-06	1,171572138	0,253	0,172	0,0495869	Stumpy	Tb927.6.2650
			6,8406E-06	1,256054516	0,286	0,307	0,059910013	Stumpy	Tb927.7.4550
			8,53388E-06	1,104681599	0,287	0,226	0,074739764	Stumpy	Tb927.11.9405
			9,16315E-06	1,346903644	0,285	0,267	0,080250828	Stumpy	Tb927.8.8240
			1,29182E-05	1,543345407	0,287	0,258	0,113137437	Stumpy	Tb927.9.7290
			1,82369E-05	1,248875134	0,417	0,257	0,159718357	Stumpy	Tb11.v5.0153
			2,87058E-05	1,118545388	0,308	0,331	0,251405643	Stumpy	Tb927.1.1620
			3,01051E-05	1,371942796	0,272	0,179	0,263660484	Stumpy	Tb927.10.2700
			3,27076E-05	1,006910304	0,28	0,257	0,286453387	Stumpy	Tb927.4.2630
			8,50286E-05	1,09541929	0,251	0,218	0,744680386	Stumpy	Tb927.10.11220
			0,000107947	1,009137719	0,288	0,213	0,945402369	Stumpy	Tb927.7.5760
			0,000109762	1,182716254	0,268	0,284	0,961297962	Stumpy	Tb927.4.3840
			0,000139866	1,01006347	0,298	0,291	1	Stumpy	Tb927.7.970
			0,000152114	1,493305269	0,391	0,295	1	Stumpy	Tb927.10.6630
			0,000421842	1,119454291	0,267	0,199	1	Stumpy	Tb927.10.9780
			0,000444271	1,159734613	0,297	0,22	1	Stumpy	Tb927.10.12780
			0,000747254	1,258536698	0,292	0,266	1	Stumpy	Tb927.8.2180
			0,00101599	1,03180782	0,339	0,346	1	Stumpy	Tb927.5.1150
			0,001068316	1,030150556	0,318	0,275	1	Stumpy	Tb927.9.14990
			0,001535799	1,270630985	0,373	0,224	1	Stumpy	Tb927.5.2660
			0,001838825	1,173914532	0,409	0,311	1	Stumpy	Tb927.11.2510
			0,002244362	1,143714116	0,388	0,269	1	Stumpy	Tb927.1.600
			0,002594623	1,033776701	0,397	0,321	1	Stumpy	Tb927.11.15330
			0,003000377	1,197152319	0,251	0,17	1	Stumpy	Tb927.10.2720
			0,003548223	1,726207895	0,225	0,29	1	Stumpy	Tb927.10.7160
			0,008771964	1,051407761	0,298	0,229	1	Stumpy	Tb927.11.7780
			0,008890377	1,504092455	0,266	0,198	1	Stumpy	Tb927.7.4720
			0,009536749	1,260316411	0,275	0,213	1	Stumpy	Tb927.1.580
			0	4,667276727	0,868	0,217	0	Slender	Tb927.6.4280
			0	3,656297279	0,906	0,303	0	Slender	Tb927.3.3270
			0	4,29994757	0,688	0,127	0	Slender	Tb927.10.14140
			0	3,155745274	0,753	0,224	0	Slender	Tb927.9.6210
			0	3,033908416	0,925	0,422	0	Slender	Tb927.11.880
			0	2,755862438	0,866	0,372	0	Slender	Tb927.10.14890
			0	2,696024979	0,769	0,31	0	Slender	Tb927.10.2010
			0	2,397380355	0,782	0,336	0	Slender	Tb927.10.12800
			0	2,503549535	0,771	0,333	0	Slender	Tb927.11.3250
			0	2,56266003	0,721	0,311	0	Slender	Tb927.4.2740
			0	3,12410002	0,761	0,392	0	Slender	Tb927.11.17140
			0	3,186444419	0,739	0,375	0	Slender	Tb10.v4.0205
			0	2,667628275	0,934	0,571	0	Slender	Tb1.NT.27
			0	3,842410752	0,998	0,645	0	Slender	Tb08.27P2.260
			0	3,39132388	0,989	0,658	0	Slender	Tb927.10.8940
			0	2,097162083	0,933	0,637	0	Slender	Tb927.4.2530
			0	1,736631388	0,899	0,614	0	Slender	Tb927.8.7410
			0	1,834638104	0,905	0,653	0	Slender	Tb927.10.5810
			0	2,956652302	0,992	0,763	0	Slender	Tb927.1.2390
			0	3,986884469	0,999	0,837	0	Slender	Tb10.v4.0163
			1,0078E-302	2,973531878	0,615	0,17	8,8266E-299	Slender	Tb927.3.2960
			1,2921E-302	2,849611069	0,304	0,057	1,1316E-298	Slender	Tb11.v5.0469
			1,0672E-297	1,802170609	0,876	0,63	9,3467E-294	Slender	Tb927.9.12570
			3,0983E-286	1,772584764	0,836	0,497	2,7135E-282	Slender	Tb927.9.12650
			4,0662E-281	1,902018451	0,789	0,451	3,5612E-277	Slender	Tb927.4.1300
			9,4733E-274	2,191384398	0,713	0,328	8,2967E-270	Slender	Tb927.3.930
			4,5242E-266	1,511622284	0,911	0,689	3,9623E-262	Slender	Tb927.11.7510
			5,0702E-260	2,174717605	0,749	0,369	4,4404E-256	Slender	Tb927.2.2770
			7,3689E-253	1,979926866	0,485	0,142	6,4536E-249	Slender	Tb927.5.220
			3,0213E-251	1,193257555	0,968	0,89	2,646E-247	Slender	Tb927.10.3990
			6,117E-248	2,588479751	0,568	0,176	5,3572E-244	Slender	Tb927.10.12820
			6,0234E-247	1,846868044	0,25	0,062	5,2753E-243	Slender	Tb927.5.4000
			1,5072E-246	1,522812056	0,86	0,627	1,32E-242	Slender	Tb927.10.15350
			4,9651E-241	1,28751485	0,919	0,752	4,3484E-237	Slender	Tb927.8.890
			2,8413E-240	1,475764932	0,867	0,617	2,4884E-236	Slender	Tb927.9.10230
			4,2812E-240	4,174784875	0,523	0,1	3,7495E-236	Slender	Tb927.6.4300
			7,1853E-240	2,554217343	0,63	0,254	6,2929E-236	Slender	Tb11.v5.0685
			2,9943E-239	2,268495672	0,295	0,096	2,6224E-235	Slender	Tb11.1690
			1,8276E-237	1,803248959	0,742	0,429	1,6006E-233	Slender	Tb927.10.15760
			7,5566E-236	2,946442194	0,546	0,163	6,6181E-232	Slender	Tb927.9.6290
			7,163E-235	3,108936181	0,56	0,25	6,2733E-231	Slender	Tb927.11.9920
			2,0095E-233	2,231809748	0,252	0,011	1,7599E-229	Slender	Tb05.5K5.170
			3,4496E-224	1,281441183	0,926	0,799	3,0211E-220	Slender	Tb927.5.800
			6,1273E-222	2,495903091	0,561	0,201	5,3663E-218	Slender	Tb927.8.7970
			1,3616E-217	2,272997997	0,408	0,121	1,1925E-213	Slender	Tb927.10.5620
			3,5494E-211	1,615561581	0,776	0,5	3,1085E-207	Slender	Tb927.7.5790
			2,1409E-204	2,111442998	0,579	0,243	1,875E-200	Slender	Tb927.8.6660
			4,7415E-204	1,642951771	0,743	0,428	4,1526E-200	Slender	Tb927.6.3840
			3,5019E-203	1,509814584	0,815	0,566	3,0669E-199	Slender	Tb927.9.2470
			2,4945E-202	1,733899413	0,792	0,554	2,1847E-198	Slender	Tb927.1.4310
			2,9114E-201	2,057314776	0,556	0,232	2,5498E-197	Slender	Tb927.11.9860
			1,8004E-199	1,519528556	0,783	0,494	1,5768E-195	Slender	Tb927.5.1990
			5,472E-194	2,183992885	0,598	0,251	4,7924E-190	Slender	Tb927.10.14150
			9,7142E-194	1,13410417	0,912	0,727	8,5077E-190	Slender	Tb927.6.4140
			3,3458E-191	1,851832214	0,643	0,312	2,9302E-187	Slender	Tb927.8.1550
			1,8223E-190	2,464694113	0,511	0,168	1,5959E-186	Slender	Tb927.3.4090
			9,8373E-190	2,551981188	0,507	0,155	8,6155E-186	Slender	Tb927.11.15910
			1,9441E-188	2,885564615	0,479	0,142	1,7026E-184	Slender	Tb927.8.6760
			9,215E-188	2,78684466	0,474	0,148	8,0705E-184	Slender	Tb927.1.700
			2,7202E-187	2,222859035	0,541	0,247	2,3824E-183	Slender	Tb927.10.11300
			4,5076E-184	1,613414847	0,716	0,437	3,9477E-180	Slender	Tb927.6.1790
			1,0575E-182	1,624517243	0,671	0,372	9,2614E-179	Slender	Tb927.4.5010
			8,9345E-182	2,064200303	0,543	0,234	7,8249E-178	Slender	Tb927.8.6240
			5,6198E-181	2,251173298	0,533	0,185	4,9218E-177	Slender	Tb927.10.14490
			1,934E-180	1,44199169	0,676	0,396	1,6938E-176	Slender	Tb927.8.2861
			8,7848E-180	1,533597029	0,677	0,381	7,6938E-176	Slender	Tb11.v5.0263
			2,2307E-176	2,187188177	0,513	0,196	1,9537E-172	Slender	Tb927.11.12210
			3,7896E-176	1,522216152	0,73	0,458	3,319E-172	Slender	Tb927.7.2650
			3,5985E-175	2,217530838	0,254	0,093	3,1516E-171	Slender	Tb927.8.2070
			5,6387E-173	2,104388872	0,541	0,219	4,9384E-169	Slender	Tb927.7.1300
			9,9049E-173	1,426218604	0,763	0,508	8,6748E-169	Slender	Tb927.11.4620
			2,208E-172	1,770614904	0,636	0,326	1,9338E-168	Slender	Tb927.8.8330
			8,45E-172	3,409476055	0,381	0,126	7,4005E-168	Slender	Tb927.11.14840
			1,0275E-169	3,201300037	0,419	0,089	8,9991E-166	Slender	Tb927.9.13785
			1,4491E-169	1,786167022	0,569	0,285	1,2691E-165	Slender	Tb927.11.11010
			3,7809E-169	2,514749629	0,494	0,187	3,3113E-165	Slender	Tb927.10.2190
			5,431E-164	1,484427284	0,704	0,431	4,7565E-160	Slender	Tb927.5.2000
			7,0006E-164	1,265025375	0,8	0,563	6,1311E-160	Slender	Tb927.5.1000
			1,0214E-162	1,707980912	0,603	0,29	8,9453E-159	Slender	Tb927.9.13070
			3,2566E-161	1,175189248	0,837	0,656	2,8521E-157	Slender	Tb927.10.4570
			4,9664E-161	1,537335157	0,669	0,389	4,3495E-157	Slender	Tb927.10.12710
			3,0338E-159	1,971828054	0,511	0,199	2,657E-155	Slender	Tb927.10.6040
			4,2927E-159	1,848743168	0,507	0,219	3,7596E-155	Slender	Tb927.10.7230
			2,0722E-157	2,589932525	0,426	0,149	1,8148E-153	Slender	Tb927.11.13500
			2,3604E-154	1,576998249	0,7	0,45	2,0673E-150	Slender	Tb927.11.15100
			2,4321E-152	1,274352196	0,759	0,534	2,13E-148	Slender	Tb927.11.6230
			4,5695E-152	2,412566598	0,453	0,15	4,002E-148	Slender	Tb927.3.5370
			3,2576E-150	1,400114563	0,72	0,475	2,853E-146	Slender	Tb927.11.510
			1,1169E-149	1,075862613	0,88	0,747	9,7815E-146	Slender	Tb927.7.3550
			5,9993E-149	2,092549523	0,469	0,185	5,2542E-145	Slender	Tb927.8.3530
			3,0853E-141	1,09842616	0,794	0,609	2,7021E-137	Slender	Tb927.3.1120
			3,6864E-141	2,064673707	0,486	0,198	3,2286E-137	Slender	Tb927.11.7350
			3,7907E-141	1,478349657	0,707	0,412	3,3199E-137	Slender	Tb927.2.2160
			5,643E-139	1,624817452	0,52	0,231	4,9421E-135	Slender	Tb927.11.11520
			9,5543E-139	1,475909031	0,568	0,301	8,3677E-135	Slender	Tb927.10.13790
			9,5979E-138	2,320144791	0,429	0,147	8,4058E-134	Slender	Tb927.4.870
			2,0717E-137	2,348103616	0,402	0,145	1,8144E-133	Slender	Tb927.11.7380
			1,5081E-135	2,088317512	0,446	0,187	1,3208E-131	Slender	Tb927.10.14160
			2,0921E-134	1,241995064	0,719	0,457	1,8322E-130	Slender	Tb927.1.1500
			3,6501E-133	1,473031898	0,592	0,358	3,1967E-129	Slender	Tb927.5.1460
			5,6233E-132	1,272002621	0,678	0,473	4,9248E-128	Slender	Tb927.7.4470
			6,143E-132	2,916190084	0,325	0,063	5,3801E-128	Slender	Tb927.1.2400
			1,1346E-129	2,374410829	0,399	0,13	9,937E-126	Slender	Tb927.10.15250
			3,1624E-129	2,350292533	0,402	0,146	2,7696E-125	Slender	Tb927.11.4180
			4,7533E-128	1,966167677	0,487	0,255	4,1629E-124	Slender	Tb927.9.11600
			2,3573E-126	1,857115592	0,444	0,218	2,0645E-122	Slender	Tb927.11.14880
			2,55E-126	2,369024284	0,287	0,104	2,2333E-122	Slender	Tb3.NT.66
			5,2253E-125	1,605096239	0,501	0,22	4,5763E-121	Slender	Tb927.10.1390
			2,4307E-124	1,951441322	0,497	0,307	2,1288E-120	Slender	Tb11.v5.0531
			2,8498E-124	1,044514266	0,822	0,614	2,4959E-120	Slender	Tb927.3.5180
			1,5137E-123	1,947732649	0,441	0,174	1,3257E-119	Slender	Tb927.1.2490
			3,5838E-123	1,82726862	0,457	0,193	3,1387E-119	Slender	Tb927.7.6690
			1,5731E-122	1,958134867	0,422	0,164	1,3777E-118	Slender	Tb927.10.2890
			1,1594E-121	1,077584045	0,759	0,527	1,0154E-117	Slender	Tb927.8.5120
			1,2709E-120	1,027525738	0,834	0,662	1,1131E-116	Slender	Tb927.9.6560
			6,4485E-120	1,323431472	0,668	0,449	5,6476E-116	Slender	Tb927.1.3950
			3,8481E-117	1,601356119	0,459	0,201	3,3702E-113	Slender	Tb927.11.8160
			5,4154E-117	1,703218625	0,659	0,507	4,7428E-113	Slender	Tb8.NT.11
			5,7415E-117	1,513500719	0,543	0,307	5,0284E-113	Slender	Tb927.10.9570
			1,3458E-115	1,442341109	0,531	0,255	1,1786E-111	Slender	Tb05.5K5.40
			1,4247E-115	1,004155602	0,794	0,55	1,2477E-111	Slender	Tb927.9.13380
			1,543E-115	1,928073006	0,454	0,22	1,3514E-111	Slender	Tb927.1.3830
			2,4578E-115	1,243522667	0,617	0,383	2,1525E-111	Slender	Tb927.11.9590
			9,8343E-115	2,148010946	0,379	0,131	8,6129E-111	Slender	Tb927.9.2800
			1,4679E-113	1,403663755	0,424	0,123	1,2856E-109	Slender	Tb927.4.5100
			2,2118E-113	1,624068536	0,578	0,311	1,9371E-109	Slender	Tb927.6.3180
			2,4247E-113	2,130244618	0,38	0,12	2,1236E-109	Slender	Tb11.v5.0649
			3,6144E-112	1,561255761	0,413	0,193	3,1655E-108	Slender	Tb927.3.3690
			8,3312E-110	1,990689324	0,437	0,232	7,2964E-106	Slender	Tb927.11.1860
			1,2558E-109	2,213562757	0,387	0,184	1,0998E-105	Slender	Tb927.4.4690
			1,3423E-109	1,914475303	0,409	0,214	1,1756E-105	Slender	Tb927.9.9940
			1,4984E-109	1,411758559	0,564	0,324	1,3123E-105	Slender	Tb927.8.3250
			1,6509E-109	1,900832586	0,39	0,143	1,4459E-105	Slender	Tb927.10.10140
			5,1364E-109	1,415954177	0,521	0,234	4,4985E-105	Slender	Tb927.5.1740
			1,4508E-108	1,301206759	0,594	0,346	1,2706E-104	Slender	Tb927.11.2610
			1,07E-105	1,272323858	0,624	0,379	9,3709E-102	Slender	Tb927.1.2670
			1,2476E-105	1,003826839	0,469	0,174	1,0926E-101	Slender	Tb927.4.5000
			1,9024E-105	1,755640355	0,504	0,273	1,6661E-101	Slender	Tb927.3.2050
			2,7532E-105	1,52561094	0,396	0,174	2,4112E-101	Slender	Tb927.8.3590
			5,9689E-105	2,583177826	0,429	0,241	5,2275E-101	Slender	Tb927.11.1800
			1,2825E-104	1,937479196	0,413	0,207	1,1232E-100	Slender	Tb927.11.13020
			2,0035E-104	1,025764001	0,377	0,118	1,7547E-100	Slender	Tb11.v5.0394
			4,0198E-103	1,320143656	0,429	0,191	3,5206E-99	Slender	Tb927.10.7930
			6,9504E-103	1,398861815	0,269	0,103	6,0872E-99	Slender	Tb927.6.4590
			2,0228E-102	2,36784582	0,395	0,175	1,77159E-98	Slender	Tb927.8.5010
			2,3379E-102	1,213826994	0,497	0,239	2,04751E-98	Slender	Tb927.10.14230
			5,9869E-102	2,253809917	0,374	0,192	5,24332E-98	Slender	Tb927.10.10590
			1,2931E-101	1,353193995	0,47	0,197	1,13248E-97	Slender	Tb927.3.1900
			1,6961E-101	1,24086207	0,542	0,293	1,48543E-97	Slender	Tb927.9.5040
			2,3019E-101	2,137999683	0,318	0,111	2,01603E-97	Slender	Tb927.10.830
			2,4678E-101	1,749958954	0,457	0,224	2,16131E-97	Slender	Tb927.11.6550
			9,8457E-101	2,448716587	0,362	0,167	8,62289E-97	Slender	Tb927.10.10580
			4,2689E-100	1,766235421	0,367	0,122	3,73869E-96	Slender	Tb927.11.3990
			1,0982E-99	1,632742392	0,411	0,161	9,61818E-96	Slender	Tb11.v5.0419
			1,437E-99	1,424942936	0,424	0,171	1,25856E-95	Slender	Tb11.v5.0902
			8,8261E-99	1,816334344	0,398	0,233	7,72994E-95	Slender	Tb927.10.12670
			2,2257E-98	1,187128101	0,569	0,336	1,94927E-94	Slender	Tb927.8.4780
			2,25325E-98	1,184901992	0,668	0,473	1,9734E-94	Slender	Tb927.10.8830
			6,43673E-98	2,409215375	0,331	0,109	5,63729E-94	Slender	Tb927.11.2700
			9,75648E-98	1,627045965	0,427	0,191	8,54473E-94	Slender	Tb927.11.8060
			1,6058E-97	1,368563017	0,446	0,206	1,40636E-93	Slender	Tb927.5.1640
			2,32592E-97	1,235450898	0,59	0,383	2,03704E-93	Slender	Tb927.10.540
			2,48493E-97	2,386949875	0,36	0,158	2,1763E-93	Slender	Tb11.v5.0468
			2,72305E-97	1,909505398	0,257	0,046	2,38485E-93	Slender	Tb927.1.4540
			1,10425E-96	1,89864091	0,38	0,177	9,67101E-93	Slender	Tb927.3.2310
			1,22461E-96	1,351110565	0,445	0,208	1,07252E-92	Slender	Tb927.8.6980
			3,00466E-96	2,046073743	0,4	0,214	2,63148E-92	Slender	Tb11.v5.0537
			4,39421E-96	2,09392726	0,506	0,315	3,84845E-92	Slender	Tb927.7.2920
			5,38687E-96	1,26943175	0,526	0,303	4,71782E-92	Slender	Tb927.3.3490
			1,4418E-95	1,815389608	0,398	0,182	1,26272E-91	Slender	Tb927.7.920
			3,08589E-95	1,112741912	0,727	0,518	2,70262E-91	Slender	Tb11.v5.0660
			6,51276E-95	1,546475817	0,449	0,248	5,70387E-91	Slender	Tb927.10.3640
			2,09195E-94	1,516015455	0,43	0,226	1,83213E-90	Slender	Tb927.4.4700
			2,10858E-94	1,421699834	0,393	0,199	1,84669E-90	Slender	Tb927.5.1160
			2,92232E-94	1,248948157	0,572	0,381	2,55937E-90	Slender	Tb927.7.3330
			2,96309E-94	1,346030878	0,519	0,248	2,59507E-90	Slender	Tb927.4.710
			6,97175E-94	1,135936401	0,687	0,529	6,10586E-90	Slender	Tb927.11.1110
			1,06104E-93	1,06958514	0,453	0,223	9,2926E-90	Slender	Tb09-rRNA-2
			1,46099E-93	1,381328733	0,443	0,223	1,27954E-89	Slender	Tb927.10.530
			3,31226E-93	1,649976934	0,348	0,133	2,90087E-89	Slender	Tb927.10.13110
			8,59345E-93	1,463472684	0,432	0,227	7,52615E-89	Slender	Tb927.8.2780
			1,22279E-92	1,041296838	0,4	0,139	1,07092E-88	Slender	Tb927.10.14920
			1,6142E-92	1,646669674	0,49	0,286	1,41372E-88	Slender	Tb927.8.1150
			2,00185E-91	1,178103776	0,544	0,31	1,75322E-87	Slender	Tb927.10.5770
			2,64723E-91	1,277908134	0,322	0,131	2,31844E-87	Slender	Tb11.v5.0477
			5,57191E-91	1,112212441	0,731	0,515	4,87988E-87	Slender	Tb927.11.4460
			1,82612E-90	1,005647125	0,418	0,155	1,59932E-86	Slender	Tb927.3.4660
			3,91227E-90	1,630633196	0,441	0,261	3,42637E-86	Slender	Tb927.3.4720
			6,20863E-90	1,979785006	0,279	0,102	5,43751E-86	Slender	Tb927.9.9400
			6,52882E-90	1,100489047	0,495	0,228	5,71794E-86	Slender	Tb927.4.4460
			7,01057E-90	1,653608592	0,364	0,162	6,13986E-86	Slender	Tb927.9.6130
			7,1665E-90	1,318496401	0,471	0,227	6,27642E-86	Slender	Tb927.5.630
			8,97659E-90	1,824526107	0,256	0,018	7,8617E-86	Slender	Tb927.3.4005
			1,94812E-89	1,219429244	0,384	0,208	1,70616E-85	Slender	Tb927.5.2010
			2,48662E-89	1,347589401	0,419	0,223	2,17778E-85	Slender	Tb927.11.5000
			2,61136E-89	1,34591762	0,42	0,193	2,28703E-85	Slender	Tb927.10.7120
			4,34705E-89	1,547853396	0,388	0,196	3,80715E-85	Slender	Tb927.11.1430
			6,54249E-89	1,053925872	0,562	0,318	5,72991E-85	Slender	Tb927.6.620
			7,32825E-89	1,551077164	0,382	0,11	6,41808E-85	Slender	Tb927.6.1260
			8,21676E-89	1,766943605	0,386	0,198	7,19624E-85	Slender	Tb927.11.6370
			1,07009E-88	1,322086259	0,517	0,353	9,37182E-85	Slender	Tb927.11.1280
			1,07818E-88	2,613771226	0,307	0,115	9,44272E-85	Slender	Tb927.11.1870
			1,27594E-88	1,216824611	0,281	0,084	1,11747E-84	Slender	Tb927.5.1730
			1,86388E-88	1,035780452	0,396	0,163	1,63239E-84	Slender	Tb927.5.2870
			4,18562E-88	1,530988	0,424	0,233	3,66577E-84	Slender	Tb927.5.1680
			1,02776E-87	1,150123188	0,528	0,323	9,00116E-84	Slender	Tb927.10.7300
			1,30858E-87	1,377776703	0,432	0,215	1,14606E-83	Slender	Tb11.v5.0172
			2,21519E-87	1,59137352	0,369	0,186	1,94006E-83	Slender	Tb927.11.7560
			2,54812E-87	1,310646396	0,458	0,238	2,23164E-83	Slender	Tb927.9.9100
			4,97637E-87	1,152291865	0,582	0,369	4,35831E-83	Slender	Tb927.9.1440
			4,94186E-86	1,172950695	0,382	0,14	4,32808E-82	Slender	Tb11.v5.0436
			7,4085E-86	1,146518895	0,525	0,307	6,48837E-82	Slender	Tb927.4.2450
			1,59171E-85	1,210542828	0,467	0,282	1,39402E-81	Slender	Tb927.11.2400
			1,62101E-85	1,186769636	0,355	0,156	1,41968E-81	Slender	Tb927.3.1740
			2,80843E-85	1,197467354	0,416	0,235	2,45963E-81	Slender	Tb927.4.4580
			7,36271E-85	2,395110329	0,517	0,319	6,44826E-81	Slender	Tb927.7.2930
			8,03132E-85	1,17525285	0,384	0,157	7,03383E-81	Slender	Tb927.8.1540
			9,2333E-85	2,229652282	0,372	0,222	8,08652E-81	Slender	Tb927.5.4170
			1,48319E-84	1,506891523	0,353	0,163	1,29898E-80	Slender	Tb927.7.4520
			1,81681E-84	1,365936729	0,436	0,196	1,59116E-80	Slender	Tb927.11.9540
			2,38014E-84	1,069052428	0,578	0,449	2,08453E-80	Slender	Tb927.6.3000
			3,3451E-84	2,194867514	0,285	0,104	2,92964E-80	Slender	Tb927.10.3420
			4,37487E-84	1,226463257	0,387	0,169	3,83151E-80	Slender	Tb927.11.12980
			4,51777E-84	1,394194561	0,355	0,14	3,95666E-80	Slender	Tb927.10.10980
			6,23351E-84	1,306197247	0,35	0,156	5,45931E-80	Slender	Tb927.9.8990
			8,66068E-84	2,500829229	0,266	0,111	7,58503E-80	Slender	Tb927.3.4110
			1,27663E-83	2,399462283	0,333	0,131	1,11808E-79	Slender	Tb927.9.9810
			9,17338E-83	1,212737234	0,355	0,135	8,03405E-79	Slender	Tb927.11.7440
			1,45313E-82	1,349505342	0,384	0,187	1,27265E-78	Slender	Tb927.10.3870
			2,6233E-82	2,238292312	0,491	0,322	2,29748E-78	Slender	Tb927.7.2850
			3,19061E-82	1,21654696	0,375	0,148	2,79434E-78	Slender	Tb927.9.12330
			5,76679E-82	1,679689316	0,362	0,211	5,05055E-78	Slender	Tb927.10.14500
			5,79074E-82	1,8461063	0,395	0,22	5,07153E-78	Slender	Tb927.10.8980
			6,13679E-82	1,242893466	0,474	0,323	5,3746E-78	Slender	Tb927.8.710
			1,6586E-81	1,056137043	0,549	0,373	1,45261E-77	Slender	Tb927.6.5070
			2,31915E-81	1,094270251	0,36	0,154	2,03111E-77	Slender	Tb927.10.13590
			3,57473E-81	1,843376238	0,363	0,143	3,13075E-77	Slender	Tb927.11.5520
			4,01792E-81	1,17626396	0,523	0,325	3,5189E-77	Slender	Tb927.11.10940
			7,38548E-81	1,810885681	0,381	0,214	6,4682E-77	Slender	Tb927.11.16400
			7,66668E-81	1,412526058	0,429	0,243	6,71448E-77	Slender	Tb927.11.12410
			2,15247E-80	1,016129569	0,52	0,329	1,88513E-76	Slender	Tb927.4.2040
			2,58144E-80	1,089089519	0,426	0,239	2,26083E-76	Slender	Tb11.v5.0606
			5,35564E-80	1,364024891	0,447	0,246	4,69047E-76	Slender	Tb927.11.7800
			8,98519E-80	1,442993207	0,336	0,205	7,86923E-76	Slender	Tb927.11.1030
			1,74766E-79	1,444242746	0,418	0,213	1,5306E-75	Slender	Tb927.10.1400
			1,95143E-79	1,114089867	0,351	0,142	1,70906E-75	Slender	Tb927.8.5470
			2,02546E-79	1,03038373	0,368	0,161	1,7739E-75	Slender	Tb927.11.9665
			3,79405E-79	1,269797104	0,303	0,11	3,32283E-75	Slender	Tb7.NT.24
			7,79513E-79	1,052364628	0,438	0,243	6,82698E-75	Slender	Tb927.8.3550
			9,25084E-79	2,592767521	0,308	0,22	8,10188E-75	Slender	Tb927.8.2280
			1,17149E-78	1,603588078	0,305	0,109	1,02599E-74	Slender	Tb11.v5.0851
			3,74132E-78	1,490984436	0,37	0,201	3,27664E-74	Slender	Tb927.11.14370
			3,83181E-78	1,673429829	0,358	0,2	3,3559E-74	Slender	Tb927.9.14290
			1,64421E-77	1,00491157	0,419	0,194	1,44E-73	Slender	Tb927.3.5010
			2,65192E-77	1,652255576	0,38	0,214	2,32255E-73	Slender	Tb927.7.7150
			2,66711E-77	1,121008349	0,383	0,154	2,33586E-73	Slender	Tb927.10.16070
			3,74702E-77	1,214801016	0,279	0,113	3,28164E-73	Slender	Tb927.10.1470
			7,79518E-77	1,355687181	0,405	0,219	6,82702E-73	Slender	Tb927.9.13650
			1,18504E-76	1,36737539	0,371	0,182	1,03786E-72	Slender	Tb927.7.5740
			2,00598E-76	1,52323707	0,421	0,245	1,75684E-72	Slender	Tb927.7.5410
			2,05569E-76	1,449863742	0,396	0,216	1,80037E-72	Slender	Tb927.6.3670
			5,00485E-76	2,13670547	0,301	0,119	4,38325E-72	Slender	Tb927.5.4580
			1,47767E-75	2,055145523	0,266	0,107	1,29414E-71	Slender	Tb927.10.3400
			1,58708E-75	1,003500584	0,427	0,218	1,38996E-71	Slender	Tb927.7.4460
			1,82567E-75	1,178757885	0,411	0,219	1,59892E-71	Slender	Tb927.11.7480
			2,11072E-75	1,383820964	0,31	0,139	1,84857E-71	Slender	Tb927.11.13110
			2,42935E-75	1,129234098	0,372	0,172	2,12762E-71	Slender	Tb927.11.4920
			2,8179E-75	1,07244641	0,555	0,384	2,46792E-71	Slender	Tb927.6.3500
			3,00326E-75	1,142067932	0,354	0,142	2,63026E-71	Slender	Tb927.8.8000
			3,22149E-75	1,932775535	0,317	0,156	2,82138E-71	Slender	Tb927.3.5060
			6,63188E-75	1,340155032	0,269	0,08	5,8082E-71	Slender	Tb927.7.6060
			7,79802E-75	1,292760803	0,35	0,175	6,8295E-71	Slender	Tb927.11.11435
			1,03134E-74	1,333926475	0,334	0,169	9,03244E-71	Slender	Tb927.11.1420
			1,42682E-74	1,145655829	0,449	0,253	1,24961E-70	Slender	Tb927.8.7110
			2,25795E-74	1,081345053	0,532	0,356	1,97752E-70	Slender	Tb927.11.11690
			5,01923E-74	1,362369526	0,39	0,226	4,39585E-70	Slender	Tb927.11.4610
			6,25785E-74	1,618419013	0,391	0,276	5,48063E-70	Slender	Tb927.10.1040
			6,63087E-74	1,180477718	0,469	0,298	5,80732E-70	Slender	Tb05.5K5.220
			1,0223E-73	1,595013483	0,34	0,169	8,95334E-70	Slender	Tb927.11.12140
			1,53773E-73	1,336631863	0,31	0,148	1,34674E-69	Slender	Tb927.10.13290
			2,62947E-73	1,494638511	0,336	0,176	2,30289E-69	Slender	Tb927.3.5350
			2,84097E-73	1,169421605	0,359	0,148	2,48812E-69	Slender	Tb927.11.14850
			2,85542E-73	1,137807498	0,4	0,199	2,50077E-69	Slender	Tb927.11.9440
			3,2553E-73	1,369013151	0,317	0,134	2,85099E-69	Slender	Tb927.11.7080
			3,43332E-73	1,568031136	0,324	0,12	3,0069E-69	Slender	Tb927.3.870
			3,77389E-73	1,433285583	0,327	0,134	3,30518E-69	Slender	Tb927.8.8150
			4,54558E-73	1,128719797	0,397	0,211	3,98102E-69	Slender	Tb927.11.4690
			8,76292E-73	1,123191012	0,394	0,225	7,67456E-69	Slender	Tb927.10.7690
			3,90699E-72	1,252674555	0,328	0,156	3,42174E-68	Slender	Tb927.9.6380
			4,86324E-72	1,112052381	0,406	0,229	4,25922E-68	Slender	Tb927.11.6530
			6,09944E-72	1,117788082	0,418	0,223	5,34189E-68	Slender	Tb927.7.5320
			7,82349E-72	1,087863399	0,3	0,126	6,85181E-68	Slender	Tb927.1.1920
			2,39973E-71	1,02568267	0,34	0,153	2,10168E-67	Slender	Tb927.10.12660
			2,94503E-71	1,417696873	0,37	0,203	2,57925E-67	Slender	Tb927.10.880
			6,27663E-71	1,696684064	0,304	0,149	5,49708E-67	Slender	Tb927.3.4290
			6,38713E-71	1,603181552	0,358	0,221	5,59385E-67	Slender	Tb927.7.4370
			7,99284E-71	1,046577487	0,276	0,122	7,00013E-67	Slender	Tb11.v5.0617
			8,86711E-71	1,184531339	0,267	0,16	7,76582E-67	Slender	Tb927.9.12980
			2,37969E-70	1,144393528	0,416	0,225	2,08413E-66	Slender	Tb927.5.4480
			2,43587E-70	1,189129545	0,352	0,225	2,13333E-66	Slender	Tb927.3.2475
			2,6442E-70	1,059969138	0,437	0,265	2,31579E-66	Slender	Tb927.9.4500
			3,46995E-70	1,112374542	0,372	0,204	3,03898E-66	Slender	Tb927.4.3630
			8,08401E-70	1,147549964	0,42	0,261	7,07998E-66	Slender	Tb927.11.14300
			8,7755E-70	1,769662833	0,32	0,175	7,68558E-66	Slender	Tb927.2.4590
			1,099E-69	2,024850365	0,322	0,184	9,62504E-66	Slender	Tb927.9.2030
			1,50725E-69	1,413527268	0,338	0,195	1,32005E-65	Slender	Tb927.7.6360
			6,81026E-69	1,192981848	0,309	0,152	5,96443E-65	Slender	Tb927.11.11920
			8,47548E-69	1,200366098	0,412	0,25	7,42283E-65	Slender	Tb927.9.8850
			1,13823E-68	1,297659895	0,274	0,126	9,96861E-65	Slender	Tb927.4.4040
			1,33696E-68	1,096091754	0,256	0,122	1,17091E-64	Slender	Tb11.v5.0747
			3,001E-68	1,123866925	0,407	0,234	2,62828E-64	Slender	Tb927.5.850
			3,54897E-68	1,033613674	0,287	0,128	3,10819E-64	Slender	Tb927.6.1650
			4,17101E-68	1,046862012	0,436	0,259	3,65297E-64	Slender	Tb927.11.10810
			8,50117E-68	1,579133865	0,322	0,192	7,44532E-64	Slender	Tb927.4.1640
			9,94586E-68	1,056912462	0,427	0,248	8,71058E-64	Slender	Tb927.10.8780
			1,03366E-67	1,56609459	0,306	0,15	9,05282E-64	Slender	Tb927.8.3790
			1,04718E-67	1,518832132	0,33	0,165	9,17119E-64	Slender	Tb927.9.13440
			1,60041E-67	1,087420382	0,49	0,334	1,40164E-63	Slender	Tb927.2.2670
			1,94748E-67	1,019150423	0,342	0,172	1,7056E-63	Slender	Tb11.v5.0788
			3,14168E-67	1,000076185	0,396	0,23	2,75149E-63	Slender	Tb927.5.4380
			1,0604E-66	1,059116901	0,47	0,31	9,28696E-63	Slender	Tb927.9.1750
			1,30552E-66	1,800477948	0,321	0,174	1,14337E-62	Slender	Tb927.10.8950
			2,67772E-66	1,07208067	0,28	0,137	2,34515E-62	Slender	Tb927.5.3660
			2,88672E-66	1,393770078	0,36	0,196	2,52819E-62	Slender	Tb927.11.2540
			3,64667E-66	1,184977081	0,439	0,269	3,19376E-62	Slender	Tb927.7.6630
			3,80058E-66	1,014173405	0,412	0,251	3,32855E-62	Slender	Tb927.9.8950
			6,27625E-66	1,287272977	0,294	0,162	5,49674E-62	Slender	Tb927.10.13240
			1,98167E-65	1,348803691	0,321	0,168	1,73555E-61	Slender	Tb927.7.2290
			2,10302E-65	1,223242278	0,395	0,218	1,84182E-61	Slender	Tb927.10.2810
			2,73715E-65	1,00779999	0,346	0,177	2,3972E-61	Slender	Tb927.4.1720
			3,82743E-65	1,204120539	0,489	0,321	3,35206E-61	Slender	Tb927.11.890
			5,71371E-65	1,218348775	0,359	0,204	5,00407E-61	Slender	Tb927.8.4240
			8,53109E-65	1,133081544	0,375	0,213	7,47152E-61	Slender	Tb927.11.15130
			9,19485E-65	1,112698281	0,356	0,209	8,05285E-61	Slender	Tb927.9.5100
			9,207E-65	1,046874761	0,456	0,331	8,06349E-61	Slender	Tb927.11.14750
			9,66883E-65	1,112800765	0,302	0,157	8,46796E-61	Slender	Tb927.8.7070
			1,58794E-64	1,467965363	0,279	0,032	1,39072E-60	Slender	Tb927.5.3440
			6,48647E-64	1,303405616	0,325	0,182	5,68085E-60	Slender	Tb927.11.3660
			9,62875E-64	1,060013519	0,377	0,238	8,43286E-60	Slender	Tb927.11.10620
			1,77003E-63	1,405853576	0,33	0,169	1,55019E-59	Slender	Tb927.10.8330
			2,96701E-63	1,060787997	0,313	0,151	2,59851E-59	Slender	Tb927.9.9380
			6,06733E-63	1,064119569	0,528	0,358	5,31376E-59	Slender	Tb927.4.2080
			7,60911E-63	1,203648998	0,259	0,157	6,66406E-59	Slender	Tb927.6.300
			6,24564E-62	1,034424268	0,304	0,157	5,46993E-58	Slender	Tb927.11.5680
			6,45311E-62	1,673893557	0,265	0,149	5,65163E-58	Slender	Tb927.3.2020
			1,89298E-61	1,531059026	0,315	0,158	1,65787E-57	Slender	Tb927.8.6720
			2,22702E-61	1,005671416	0,317	0,117	1,95042E-57	Slender	Tb927.10.10950
			2,96988E-61	1,083192964	0,399	0,242	2,60102E-57	Slender	Tb927.11.8440
			3,02615E-61	1,144474939	0,287	0,075	2,6503E-57	Slender	Tb927.9.12990
			5,65907E-61	1,400944778	0,311	0,158	4,95622E-57	Slender	Tb11.v5.0894
			8,57956E-61	1,041820368	0,459	0,305	7,51398E-57	Slender	Tb927.10.5160
			1,33993E-60	1,27412024	0,29	0,152	1,17351E-56	Slender	Tb927.10.3920
			1,84873E-60	1,166402007	0,25	0,055	1,61911E-56	Slender	Tb927.9.650
			2,00157E-60	1,287503326	0,298	0,18	1,75297E-56	Slender	Tb11.v5.0265
			5,11284E-60	1,503320476	0,273	0,14	4,47783E-56	Slender	Tb927.10.8970
			5,14593E-60	1,088684109	0,341	0,202	4,5068E-56	Slender	Tb11.v5.0231
			1,27113E-59	1,003442033	0,303	0,155	1,11325E-55	Slender	Tb927.4.500
			4,49047E-59	1,176184405	0,374	0,21	3,93275E-55	Slender	Tb927.10.14760
			1,0401E-58	1,073732081	0,331	0,188	9,10919E-55	Slender	Tb927.9.12700
			1,23852E-58	1,042293452	0,309	0,16	1,0847E-54	Slender	Tb927.2.3420
			1,33428E-58	1,099306272	0,288	0,159	1,16856E-54	Slender	Tb927.11.5340
			1,7984E-58	1,049176692	0,302	0,18	1,57504E-54	Slender	Tb927.9.9870
			2,24811E-58	1,046283513	0,432	0,271	1,96889E-54	Slender	Tb927.10.4780
			3,39363E-58	1,184512376	0,397	0,211	2,97214E-54	Slender	Tb927.7.7510
			3,93881E-58	1,152226425	0,336	0,216	3,44961E-54	Slender	Tb927.8.820
			5,17209E-58	1,400005788	0,252	0,092	4,52971E-54	Slender	Tb927.3.3450
			5,20767E-58	1,319073219	0,269	0,149	4,56088E-54	Slender	Tb927.11.7600
			7,80455E-58	1,152054896	0,311	0,172	6,83522E-54	Slender	Tb927.8.1680
			8,21523E-58	1,236406339	0,296	0,177	7,1949E-54	Slender	Tb927.3.5220
			8,45762E-58	1,440620221	0,283	0,15	7,40718E-54	Slender	Tb927.10.6520
			1,00673E-57	1,01810154	0,435	0,307	8,81693E-54	Slender	Tb927.6.3150
			1,48642E-57	1,014031763	0,33	0,215	1,30181E-53	Slender	Tb927.10.6210
			3,76055E-57	1,115745503	0,321	0,157	3,29349E-53	Slender	Tb927.11.8210
			5,21479E-57	1,470934408	0,274	0,146	4,56711E-53	Slender	Tb927.5.4010
			5,44846E-57	1,172683675	0,362	0,222	4,77176E-53	Slender	Tb927.11.12120
			7,84543E-57	1,40062449	0,256	0,17	6,87102E-53	Slender	Tb8.NT.13
			1,2939E-56	1,03941627	0,273	0,129	1,13319E-52	Slender	Tb927.4.4680
			2,9246E-56	1,071407041	0,423	0,302	2,56136E-52	Slender	Tb927.4.1080
			3,09877E-56	1,145930891	0,336	0,191	2,7139E-52	Slender	Tb927.9.8720
			1,30094E-55	1,056501882	0,34	0,206	1,13936E-51	Slender	Tb927.11.2140
			1,88464E-55	1,110506416	0,25	0,126	1,65057E-51	Slender	Tb927.10.1350
			8,12181E-54	1,006517298	0,353	0,234	7,11308E-50	Slender	Tb927.11.16200
			1,5925E-53	1,099687796	0,305	0,208	1,39471E-49	Slender	Tb927.9.12630
			2,0796E-53	1,023354166	0,402	0,273	1,82131E-49	Slender	Tb927.9.15400
			1,60498E-52	1,207149025	0,308	0,075	1,40564E-48	Slender	Tb5.NT.61
			3,44304E-52	1,02513432	0,388	0,256	3,01542E-48	Slender	Tb927.10.7350
			4,33382E-52	1,045315962	0,261	0,16	3,79556E-48	Slender	Tb927.8.7270
			1,0927E-51	1,232773779	0,276	0,16	9,56983E-48	Slender	Tb927.4.3480
			1,75728E-51	1,145417089	0,38	0,309	1,53903E-47	Slender	Tb927.7.760
			1,92878E-51	1,016975001	0,409	0,273	1,68922E-47	Slender	Tb927.11.14190
			2,17524E-51	1,1628457	0,256	0,147	1,90507E-47	Slender	Tb927.6.3270
			5,27781E-51	1,547545909	0,354	0,149	4,6223E-47	Slender	Tb11.v5.0681
			5,9736E-51	1,074307282	0,376	0,275	5,23168E-47	Slender	Tb927.2.6100
			6,36402E-51	1,685292619	0,27	0,188	5,57361E-47	Slender	Tb927.4.5110
			9,87913E-51	1,020105601	0,333	0,201	8,65214E-47	Slender	Tb927.10.15280
			1,45801E-50	1,066507471	0,335	0,206	1,27693E-46	Slender	Tb927.9.4420
			2,67338E-50	1,159686421	0,34	0,239	2,34134E-46	Slender	Tb927.10.200
			5,6952E-50	1,015632663	0,296	0,198	4,98786E-46	Slender	Tb927.7.4280
			1,37227E-49	1,106390263	0,351	0,248	1,20184E-45	Slender	Tb927.7.2180
			9,95457E-49	1,226392422	0,382	0,28	8,71821E-45	Slender	Tb927.8.3540
			1,38516E-48	2,223525492	0,281	0,164	1,21312E-44	Slender	Tb927.11.1880
			6,15841E-48	1,850253422	0,328	0,254	5,39353E-44	Slender	Tb927.5.4180
			1,61602E-47	1,011077632	0,251	0,158	1,41531E-43	Slender	Tb927.11.13780
			8,45776E-47	1,064389635	0,367	0,265	7,4073E-43	Slender	Tb11.v5.0228
			4,52305E-46	1,314998362	0,267	0,164	3,96128E-42	Slender	Tb927.8.2480
			1,14325E-45	1,047161051	0,278	0,203	1,00125E-41	Slender	Tb927.11.7470
			1,90683E-45	1,018438626	0,264	0,097	1,67E-41	Slender	Tb927.2.400
			7,31163E-45	1,125489863	0,303	0,142	6,40353E-41	Slender	Tb927.3.3420
			3,028E-44	1,005226871	0,26	0,161	2,65192E-40	Slender	Tb927.6.3640
			4,55969E-43	1,001784068	0,261	0,186	3,99338E-39	Slender	Tb927.11.6560
			4,50995E-41	1,021428157	0,273	0,158	3,94982E-37	Slender	Tb927.11.12130
			7,81173E-41	1,038024345	0,283	0,216	6,84151E-37	Slender	Tb927.11.1150
			1,96124E-38	1,034758323	0,253	0,185	1,71766E-34	Slender	Tb927.10.12180
			2,10054E-38	1,008611253	0,286	0,266	1,83965E-34	Slender	Tb927.5.2950
			2,38328E-37	2,295404735	0,296	0,113	2,08727E-33	Slender	Tb927.10.16470
			1,26519E-31	1,1067045	0,264	0,181	1,10805E-27	Slender	Tb927.9.17200
